# Gene clustering drives the transcriptional coherence of disparate biological processes in eukaryotes

**DOI:** 10.1101/2021.04.17.440292

**Authors:** Richard I. Joh, Michael S. Lawrence, Martin J. Aryee, Mo Motamedi

## Abstract

The establishment of distinct transcriptional states entails coordinated transcriptional coregulation of several disparate biological processes (BP), involving thousands of genes scattered throughout the genome. Linear clustering of genes in a single BP is one strategy for their transcriptional coregulation. However, whether such gene clustering also plays a role in transcriptional coherence of several disparate BPs remains unexplored. Here, by analyzing the genomes of eukaryotes ranging from yeast to human, we report the identification of thousands of conserved and species-specific disparate clustered BP pairs, many of which in normal human tissues are transcriptionally correlated. Strikingly, our results reveal that often this system-level transcriptional coordination is achieved in part by the genic proximity of regulatory nodes of disparate BPs whose coregulation drives the transcriptional coherence of their respective pathways. This, we hypothesize, is one strategy for creating coregulated, tunable modulons in eukaryotes.
