## Supplementary tables for "Gene clustering drives the transcriptional coherence of disparate biological processes in eukaryotes": TabS3_BP_group.xls

### Sheet: GO group
GO group description	GO group number	GO term	GO descriptoion
Cell organelle and size	1	GO:0022411	cellular component disassembly
Cell organelle and size	1	GO:0032984	macromolecular complex disassembly
Cell organelle and size	1	GO:0010638	positive regulation of organelle organization
Cell organelle and size	1	GO:0032535	regulation of cellular component size
Cell organelle and size	1	GO:0010639	negative regulation of organelle organization
Cell organelle and size	1	GO:0051129	negative regulation of cellular component organization
Cell organelle and size	1	GO:0006997	nucleus organization
Cell organelle and size	1	GO:0007040	lysosome organization
Cell organelle and size	1	GO:0051651	maintenance of location in cell
Cell organelle and size	1	GO:0090066	regulation of anatomical structure size
Cell organelle and size	1	GO:0008361	regulation of cell size
Cell organelle and size	1	GO:0008360	regulation of cell shape
Chromatin	2	GO:0071103	DNA conformation change
Chromatin	2	GO:0071824	protein-DNA complex subunit organization
Chromatin	2	GO:0071826	ribonucleoprotein complex subunit organization
Chromatin	2	GO:0071166	ribonucleoprotein complex localization
Chromatin	2	GO:0033044	regulation of chromosome organization
Chromatin	2	GO:2001251	negative regulation of chromosome organization
Chromatin	2	GO:0006323	DNA packaging
Oxdidative phosphorylation	3	GO:0006119	oxidative phosphorylation
Oxdidative phosphorylation	3	GO:0006733	oxidoreduction coenzyme metabolic process
Oxdidative phosphorylation	3	GO:0009060	aerobic respiration
Oxdidative phosphorylation	3	GO:0022900	electron transport chain
Oxdidative phosphorylation	3	GO:0006091	generation of precursor metabolites and energy
Oxdidative phosphorylation	3	GO:0043467	regulation of generation of precursor metabolites and energy
Cytoskeleton	4	GO:0007015	actin filament organization
Cytoskeleton	4	GO:0008154	actin polymerization or depolymerization
Cytoskeleton	4	GO:0010256	endomembrane system organization
Cytoskeleton	4	GO:0030865	cortical cytoskeleton organization
Cytoskeleton	4	GO:0031023	microtubule organizing center organization
Cytoskeleton	4	GO:0044782	cilium organization
Cytoskeleton	4	GO:0046785	microtubule polymerization
Cytoskeleton	4	GO:0051493	regulation of cytoskeleton organization
Cytoskeleton	4	GO:0032956	regulation of actin cytoskeleton organization
Cytoskeleton	4	GO:0032886	regulation of microtubule-based process
Cytoskeleton	4	GO:0007018	microtubule-based movement
Cytoskeleton	4	GO:0072384	organelle transport along microtubule
Cytoskeleton	4	GO:0006941	striated muscle contraction
Cytoskeleton	4	GO:0007051	spindle organization
Cytoskeleton	4	GO:0051294	establishment of spindle orientation
Membrane dynamics	5	GO:0090559	regulation of membrane permeability
Membrane dynamics	5	GO:0006900	membrane budding
Membrane dynamics	5	GO:0061025	membrane fusion
Membrane dynamics	5	GO:0007009	plasma membrane organization
Membrane dynamics	5	GO:0051668	localization within membrane
Behavior	6	GO:0050795	regulation of behavior
Behavior	6	GO:0048520	positive regulation of behavior
Behavior	6	GO:0007632	visual behavior
Behavior	6	GO:0007612	learning
Behavior	6	GO:0007613	memory
Multiorganism interaction	7	GO:0035821	modification of morphology or physiology of other organism
Multiorganism interaction	7	GO:0043901	negative regulation of multi-organism process
Multiorganism interaction	7	GO:0048525	negative regulation of viral process
Multiorganism interaction	7	GO:0030260	entry into host cell
Multiorganism interaction	7	GO:0051701	interaction with host
Multiorganism interaction	7	GO:0051702	interaction with symbiont
Cell motility	8	GO:0050920	regulation of chemotaxis
Cell motility	8	GO:0001667	ameboidal-type cell migration
Cell motility	8	GO:0071674	mononuclear cell migration
Cell-cell interaction	9	GO:0009566	fertilization
Cell-cell interaction	9	GO:0007618	mating
Cell-cell interaction	9	GO:0007156	homophilic cell adhesion via plasma membrane adhesion molecules
Cell-cell interaction	9	GO:0034109	homotypic cell-cell adhesion
Cell-cell interaction	9	GO:0034330	cell junction organization
Cell-cell interaction	9	GO:0034332	adherens junction organization
Cell-cell interaction	9	GO:0008037	cell recognition
Cell-cell interaction	9	GO:0022406	membrane docking
Cell-cell interaction	9	GO:0001952	regulation of cell-matrix adhesion
Cell-cell interaction	9	GO:0007162	negative regulation of cell adhesion
Cell-cell interaction	9	GO:0098742	cell-cell adhesion via plasma-membrane adhesion molecules
Protein regulation	10	GO:0032259	methylation
Protein regulation	10	GO:0042787	protein ubiquitination involved in ubiquitin-dependent protein catabolic process
Protein regulation	10	GO:0043543	protein acylation
Protein regulation	10	GO:0018208	peptidyl-proline modification
Protein regulation	10	GO:0018212	peptidyl-tyrosine modification
Protein regulation	10	GO:0035335	peptidyl-tyrosine dephosphorylation
Protein regulation	10	GO:0038083	peptidyl-tyrosine autophosphorylation
Protein regulation	10	GO:0006470	protein dephosphorylation
Protein regulation	10	GO:0006479	protein methylation
Protein regulation	10	GO:0006493	protein O-linked glycosylation
Protein regulation	10	GO:0070646	protein modification by small protein removal
Protein regulation	10	GO:0000209	protein polyubiquitination
Protein regulation	10	GO:0046777	protein autophosphorylation
Protein regulation	10	GO:0070647	protein modification by small protein conjugation or removal
Protein regulation	10	GO:0001933	negative regulation of protein phosphorylation
Protein regulation	10	GO:0031400	negative regulation of protein modification process
Protein regulation	10	GO:0035303	regulation of dephosphorylation
Protein regulation	10	GO:0035304	regulation of protein dephosphorylation
Protein regulation	10	GO:1901983	regulation of protein acetylation
Protein regulation	10	GO:0042177	negative regulation of protein catabolic process
Protein regulation	10	GO:0045862	positive regulation of proteolysis
Protein regulation	10	GO:0010498	proteasomal protein catabolic process
Protein regulation	10	GO:0051247	positive regulation of protein metabolic process
Protein regulation	10	GO:0052547	regulation of peptidase activity
Protein regulation	10	GO:0031647	regulation of protein stability
Protein regulation	10	GO:0050821	protein stabilization
Protein regulation	10	GO:0061077	chaperone-mediated protein folding
Protein regulation	10	GO:0006457	protein folding
Protein regulation	10	GO:0051259	protein oligomerization
Protein regulation	10	GO:0051262	protein tetramerization
Protein regulation	10	GO:0051291	protein heterooligomerization
Protein regulation	10	GO:0043254	regulation of protein complex assembly
Histone PTM	11	GO:0031060	regulation of histone methylation
Histone PTM	11	GO:0043967	histone H4 acetylation
Histone PTM	11	GO:0051568	histone H3-K4 methylation
Homeostasis	12	GO:0055067	monovalent inorganic cation homeostasis
Homeostasis	12	GO:0055076	transition metal ion homeostasis
Homeostasis	12	GO:0032845	negative regulation of homeostatic process
Homeostasis	12	GO:0055072	iron ion homeostasis
Meiosis	13	GO:0007127	meiosis I
Meiosis	13	GO:0007135	meiosis II
Meiosis	13	GO:0045132	meiotic chromosome segregation
Meiosis	13	GO:0070192	chromosome organization involved in meiotic cell cycle
Meiosis	13	GO:0007131	reciprocal meiotic recombination
Response to stress	14	GO:0009411	response to UV
Response to stress	14	GO:0006970	response to osmotic stress
Response to stress	14	GO:0009266	response to temperature stimulus
Response to stress	14	GO:0009408	response to heat
Response to stress	14	GO:0043279	response to alkaloid
Response to stress	14	GO:0071482	cellular response to light stimulus
Response to stress	14	GO:0009314	response to radiation
Response to stress	14	GO:0009410	response to xenobiotic stimulus
Response to stress	14	GO:0009581	detection of external stimulus
Response to stress	14	GO:0009612	response to mechanical stimulus
Response to stress	14	GO:0009620	response to fungus
Response to stress	14	GO:0009991	response to extracellular stimulus
Response to stress	14	GO:0010035	response to inorganic substance
Response to stress	14	GO:0010038	response to metal ion
Response to stress	14	GO:0010212	response to ionizing radiation
Response to stress	14	GO:0019236	response to pheromone
Response to stress	14	GO:0032526	response to retinoic acid
Response to stress	14	GO:0034605	cellular response to heat
Response to stress	14	GO:0042594	response to starvation
Response to stress	14	GO:0043331	response to dsRNA
Response to stress	14	GO:0045471	response to ethanol
Response to stress	14	GO:0070482	response to oxygen levels
Response to stress	14	GO:0071479	cellular response to ionizing radiation
Response to stress	14	GO:1901698	response to nitrogen compound
Response to stress	14	GO:1901699	cellular response to nitrogen compound
Response to stress	14	GO:1990267	response to transition metal nanoparticle
Response to stress	14	GO:0000726	non-recombinational repair
Response to stress	14	GO:0080134	regulation of response to stress
Response to stress	14	GO:2001020	regulation of response to DNA damage stimulus
Response to stress	14	GO:2000379	positive regulation of reactive oxygen species metabolic process
Response to stress	14	GO:0000018	regulation of DNA recombination
Immune response	15	GO:0002377	immunoglobulin production
Immune response	15	GO:0002456	T cell mediated immunity
Immune response	15	GO:0002699	positive regulation of immune effector process
Immune response	15	GO:0002702	positive regulation of production of molecular mediator of immune response
Immune response	15	GO:0002703	regulation of leukocyte mediated immunity
Immune response	15	GO:0006959	humoral immune response
Immune response	15	GO:0019882	antigen processing and presentation
Immune response	15	GO:0034341	response to interferon-gamma
Immune response	15	GO:0032612	interleukin-1 production
Immune response	15	GO:0032615	interleukin-12 production
Immune response	15	GO:0032623	interleukin-2 production
Immune response	15	GO:0032729	positive regulation of interferon-gamma production
Immune response	15	GO:1902106	negative regulation of leukocyte differentiation
Immune response	15	GO:0045621	positive regulation of lymphocyte differentiation
Immune response	15	GO:0002688	regulation of leukocyte chemotaxis
Immune response	15	GO:0050830	defense response to Gram-positive bacterium
Immune response	15	GO:0050829	defense response to Gram-negative bacterium
Immune response	15	GO:0030168	platelet activation
Immune response	15	GO:0002218	activation of innate immune response
Immune response	15	GO:0002673	regulation of acute inflammatory response
Immune response	15	GO:0002831	regulation of response to biotic stimulus
Immune response	15	GO:0050777	negative regulation of immune response
Immune response	15	GO:0070098	chemokine-mediated signaling pathway
Immune response	15	GO:0030217	T cell differentiation
Immune response	15	GO:0042102	positive regulation of T cell proliferation
Immune response	15	GO:1903524	positive regulation of blood circulation
Immune response	15	GO:0050715	positive regulation of cytokine secretion
Immune response	15	GO:0070664	negative regulation of leukocyte proliferation
Immune response	15	GO:0031341	regulation of cell killing
Protein translation	16	GO:0042255	ribosome assembly
Protein translation	16	GO:0042274	ribosomal small subunit biogenesis
Protein translation	16	GO:0042254	ribosome biogenesis
Protein translation	16	GO:0042273	ribosomal large subunit biogenesis
Protein translation	16	GO:0032543	mitochondrial translation
Protein translation	16	GO:0006399	tRNA metabolic process
Protein translation	16	GO:0006414	translational elongation
Protein translation	16	GO:0006413	translational initiation
Protein translation	16	GO:0002181	cytoplasmic translation
Protein translation	16	GO:0006446	regulation of translational initiation
Protein translation	16	GO:0090630	activation of GTPase activity
Protein translation	16	GO:0018149	peptide cross-linking
Development	17	GO:0046661	male sex differentiation
Development	17	GO:0046660	female sex differentiation
Development	17	GO:0001824	blastocyst development
Development	17	GO:0002064	epithelial cell development
Development	17	GO:0009952	anterior/posterior pattern specification
Development	17	GO:0010171	body morphogenesis
Development	17	GO:0016331	morphogenesis of embryonic epithelium
Development	17	GO:0045995	regulation of embryonic development
Development	17	GO:0048568	embryonic organ development
Development	17	GO:0048645	animal organ formation
Development	17	GO:0061180	mammary gland epithelium development
Development	17	GO:1901343	negative regulation of vasculature development
Development	17	GO:0001837	epithelial to mesenchymal transition
Development	17	GO:0060538	skeletal muscle organ development
Development	17	GO:0050905	neuromuscular process
Development	17	GO:0022404	molting cycle process
Development	17	GO:0042303	molting cycle
Development	17	GO:0010633	negative regulation of epithelial cell migration
Development	17	GO:0003014	renal system process
Neural development	18	GO:0051961	negative regulation of nervous system development
Neural development	18	GO:0007416	synapse assembly
Neural development	18	GO:1900006	positive regulation of dendrite development
Neural development	18	GO:0050808	synapse organization
Neural development	18	GO:0007270	neuron-neuron synaptic transmission
Neural development	18	GO:0007274	neuromuscular synaptic transmission
Neural development	18	GO:0050909	sensory perception of taste
Neural development	18	GO:0050954	sensory perception of mechanical stimulus
Neural development	18	GO:0021766	hippocampus development
Neural development	18	GO:0021782	glial cell development
Neural development	18	GO:0021954	central nervous system neuron development
Neural development	18	GO:0007422	peripheral nervous system development
Neural development	18	GO:0048167	regulation of synaptic plasticity
Neural development	18	GO:0050806	positive regulation of synaptic transmission
Neural development	18	GO:0050804	modulation of synaptic transmission
Neural development	18	GO:0001505	regulation of neurotransmitter levels
Neural development	18	GO:0042391	regulation of membrane potential
Neural development	18	GO:0050803	regulation of synapse structure or activity
Neural development	18	GO:0044057	regulation of system process
Signal transduction	19	GO:0000165	MAPK cascade
Signal transduction	19	GO:0043409	negative regulation of MAPK cascade
Signal transduction	19	GO:0036503	ERAD pathway
Signal transduction	19	GO:0007218	neuropeptide signaling pathway
Signal transduction	19	GO:0072376	protein activation cascade
Signal transduction	19	GO:0019722	calcium-mediated signaling
Signal transduction	19	GO:0019935	cyclic-nucleotide-mediated signaling
Signal transduction	19	GO:0031929	TOR signaling
Signal transduction	19	GO:0046427	positive regulation of JAK-STAT cascade
Signal transduction	19	GO:0007169	transmembrane receptor protein tyrosine kinase signaling pathway
Signal transduction	19	GO:0007187	" G-protein coupled receptor signaling pathway, coupled to cyclic nucleotide second messenger"
Signal transduction	19	GO:0007215	glutamate receptor signaling pathway
Signal transduction	19	GO:0007229	integrin-mediated signaling pathway
Signal transduction	19	GO:0008589	regulation of smoothened signaling pathway
Signal transduction	19	GO:0008625	extrinsic apoptotic signaling pathway via death domain receptors
Signal transduction	19	GO:0008630	intrinsic apoptotic signaling pathway in response to DNA damage
Signal transduction	19	GO:0010942	positive regulation of cell death
Signal transduction	19	GO:0035567	non-canonical Wnt signaling pathway
Signal transduction	19	GO:0038127	ERBB signaling pathway
Signal transduction	19	GO:0050848	regulation of calcium-mediated signaling
Signal transduction	19	GO:0060070	canonical Wnt signaling pathway
Signal transduction	19	GO:0070059	intrinsic apoptotic signaling pathway in response to endoplasmic reticulum stress
Signal transduction	19	GO:0090100	positive regulation of transmembrane receptor protein serine/threonine kinase signaling pathway
Signal transduction	19	GO:1901184	regulation of ERBB signaling pathway
Signal transduction	19	GO:1903034	regulation of response to wounding
Signal transduction	19	GO:2001238	positive regulation of extrinsic apoptotic signaling pathway
Signal transduction	19	GO:0097194	execution phase of apoptosis
Mitotic cell cycle	20	GO:0000281	mitotic cytokinesis
Mitotic cell cycle	20	GO:0000910	cytokinesis
Mitotic cell cycle	20	GO:0045787	positive regulation of cell cycle
Mitotic cell cycle	20	GO:0045931	positive regulation of mitotic cell cycle
Mitotic cell cycle	20	GO:0051304	chromosome separation
Mitotic cell cycle	20	GO:0007062	sister chromatid cohesion
Mitotic cell cycle	20	GO:0051446	positive regulation of meiotic cell cycle
Mitotic cell cycle	20	GO:0090068	positive regulation of cell cycle process
Mitotic cell cycle	20	GO:1902806	regulation of cell cycle G1/S phase transition
Mitotic cell cycle	20	GO:1902807	negative regulation of cell cycle G1/S phase transition
Mitotic cell cycle	20	GO:0051783	regulation of nuclear division
Mitotic cell cycle	20	GO:0051785	positive regulation of nuclear division
Mitotic cell cycle	20	GO:0030307	positive regulation of cell growth
Mitotic cell cycle	20	GO:0045926	negative regulation of growth
Transcription	21	GO:0006354	" DNA-templated transcription, elongation"
Transcription	21	GO:0006367	transcription initiation from RNA polymerase II promoter
Transcription	21	GO:0006383	transcription from RNA polymerase III promoter
Transcription	21	GO:0045814	" negative regulation of gene expression, epigenetic"
Transcription	21	GO:0000122	negative regulation of transcription from RNA polymerase II promoter
Transcription	21	GO:0040029	" regulation of gene expression, epigenetic"
Transcription	21	GO:0060968	regulation of gene silencing
DNA replication/synthesis	22	GO:0006261	DNA-dependent DNA replication
DNA replication/synthesis	22	GO:0006275	regulation of DNA replication
DNA replication/synthesis	22	GO:0019079	viral genome replication
Lipid metabolism	23	GO:0016125	sterol metabolic process
Lipid metabolism	23	GO:0008654	phospholipid biosynthetic process
Lipid metabolism	23	GO:0030258	lipid modification
Lipid metabolism	23	GO:0046467	membrane lipid biosynthetic process
Lipid metabolism	23	GO:0001676	long-chain fatty acid metabolic process
Lipid metabolism	23	GO:0006631	fatty acid metabolic process
Lipid metabolism	23	GO:0006643	membrane lipid metabolic process
Lipid metabolism	23	GO:0006661	phosphatidylinositol biosynthetic process
Lipid metabolism	23	GO:0006665	sphingolipid metabolic process
Lipid metabolism	23	GO:0006672	ceramide metabolic process
Lipid metabolism	23	GO:0006720	isoprenoid metabolic process
Lipid metabolism	23	GO:0009247	glycolipid biosynthetic process
Lipid metabolism	23	GO:0030148	sphingolipid biosynthetic process
Lipid metabolism	23	GO:0033559	unsaturated fatty acid metabolic process
Lipid metabolism	23	GO:0045017	glycerolipid biosynthetic process
Lipid metabolism	23	GO:0046488	phosphatidylinositol metabolic process
Lipid metabolism	23	GO:0046834	lipid phosphorylation
Lipid metabolism	23	GO:0019915	lipid storage
Lipid metabolism	23	GO:0055088	lipid homeostasis
Amino acid metabolism	24	GO:1901605	alpha-amino acid metabolic process
Amino acid metabolism	24	GO:1901606	alpha-amino acid catabolic process
Amino acid metabolism	24	GO:0006520	cellular amino acid metabolic process
Amino acid metabolism	24	GO:0009063	cellular amino acid catabolic process
Amino acid metabolism	24	GO:0009067	aspartate family amino acid biosynthetic process
Amino acid metabolism	24	GO:0043038	amino acid activation
Amino acid metabolism	24	GO:1901607	alpha-amino acid biosynthetic process
Amino acid metabolism	24	GO:0006575	cellular modified amino acid metabolic process
Amino acid metabolism	24	GO:0006749	glutathione metabolic process
Amino acid metabolism	24	GO:0044272	sulfur compound biosynthetic process
Amino acid metabolism	24	GO:0006790	sulfur compound metabolic process
Nuclei acid metabolism	25	GO:0009124	nucleoside monophosphate biosynthetic process
Nuclei acid metabolism	25	GO:0009132	nucleoside diphosphate metabolic process
Nuclei acid metabolism	25	GO:0009142	nucleoside triphosphate biosynthetic process
Nuclei acid metabolism	25	GO:0009187	cyclic nucleotide metabolic process
Nuclei acid metabolism	25	GO:0072527	pyrimidine-containing compound metabolic process
Nuclei acid metabolism	25	GO:0006213	pyrimidine nucleoside metabolic process
Nuclei acid metabolism	25	GO:0006304	DNA modification
RNA modification	26	GO:0006401	RNA catabolic process
RNA modification	26	GO:0090501	RNA phosphodiester bond hydrolysis
RNA modification	26	GO:0000288	" nuclear-transcribed mRNA catabolic process, deadenylation-dependent decay"
RNA modification	26	GO:0043487	regulation of RNA stability
RNA modification	26	GO:0090305	nucleic acid phosphodiester bond hydrolysis
RNA modification	26	GO:0031123	RNA 3'-end processing
RNA modification	26	GO:0009451	RNA modification
RNA modification	26	GO:0016073	snRNA metabolic process
Transport	27	GO:0032387	negative regulation of intracellular transport
Transport	27	GO:0051051	negative regulation of transport
Transport	27	GO:1902582	single-organism intracellular transport
Transport	27	GO:0016482	cytosolic transport
Transport	27	GO:0034763	negative regulation of transmembrane transport
Transport	27	GO:0030705	cytoskeleton-dependent intracellular transport
Transport	27	GO:0006814	sodium ion transport
Transport	27	GO:0006818	hydrogen transport
Transport	27	GO:0002028	regulation of sodium ion transport
Transport	27	GO:0000041	transition metal ion transport
Transport	27	GO:0015672	monovalent inorganic cation transport
Transport	27	GO:0035725	sodium ion transmembrane transport
Transport	27	GO:0043269	regulation of ion transport
Transport	27	GO:0070838	divalent metal ion transport
Transport	27	GO:1902305	regulation of sodium ion transmembrane transport
Transport	27	GO:0015698	inorganic anion transport
Transport	27	GO:0006820	anion transport
Transport	27	GO:0015711	organic anion transport
Transport	27	GO:0015849	organic acid transport
Transport	27	GO:0042886	amide transport
Transport	27	GO:0015909	long-chain fatty acid transport
Transport	27	GO:0051028	mRNA transport
Transport	27	GO:0008105	asymmetric protein localization
Transport	27	GO:0006888	ER to Golgi vesicle-mediated transport
Transport	27	GO:0006891	intra-Golgi vesicle-mediated transport
Transport	27	GO:0060627	regulation of vesicle-mediated transport
Transport	27	GO:0034502	protein localization to chromosome
Transport	27	GO:0006612	protein targeting to membrane
Transport	27	GO:0090002	establishment of protein localization to plasma membrane
Transport	27	GO:0006626	protein targeting to mitochondrion
Transport	27	GO:0017038	protein import
Transport	27	GO:0009306	protein secretion
Transport	27	GO:0051168	nuclear export
Transport	27	GO:0006611	protein export from nucleus
Exocytosis/endocytosis	28	GO:0046903	secretion
Exocytosis/endocytosis	28	GO:0007589	body fluid secretion
Exocytosis/endocytosis	28	GO:0006887	exocytosis
Exocytosis/endocytosis	28	GO:0045055	regulated exocytosis
Exocytosis/endocytosis	28	GO:0030100	regulation of endocytosis
Exocytosis/endocytosis	28	GO:0031338	regulation of vesicle fusion
Exocytosis/endocytosis	28	GO:0045807	positive regulation of endocytosis
Exocytosis/endocytosis	28	GO:0050764	regulation of phagocytosis
Metabolism	29	GO:0044282	small molecule catabolic process
Metabolism	29	GO:0009895	negative regulation of catabolic process
Metabolism	29	GO:0034249	negative regulation of cellular amide metabolic process
Metabolism	29	GO:0034250	positive regulation of cellular amide metabolic process
Metabolism	29	GO:0044236	multicellular organism metabolic process
Metabolism	29	GO:0006637	acyl-CoA metabolic process
Metabolism	29	GO:0032787	monocarboxylic acid metabolic process
Metabolism	29	GO:0043648	dicarboxylic acid metabolic process
Metabolism	29	GO:0072329	monocarboxylic acid catabolic process
Metabolism	29	GO:0072330	monocarboxylic acid biosynthetic process
Metabolism	29	GO:0019748	secondary metabolic process
Metabolism	29	GO:0009108	coenzyme biosynthetic process
Metabolism	29	GO:0051188	cofactor biosynthetic process
Metabolism	29	GO:1901617	organic hydroxy compound biosynthetic process
Metabolism	29	GO:0042440	pigment metabolic process
Metabolism	29	GO:0046434	organophosphate catabolic process
Metabolism	29	GO:0097164	ammonium ion metabolic process
Metabolism	29	GO:0009100	glycoprotein metabolic process
Metabolism	29	GO:0018958	phenol-containing compound metabolic process
Metabolism	29	GO:0046165	alcohol biosynthetic process
Carbohydrate metabolism	30	GO:0016051	carbohydrate biosynthetic process
Carbohydrate metabolism	30	GO:0006090	pyruvate metabolic process
Carbohydrate metabolism	30	GO:0046364	monosaccharide biosynthetic process
Carbohydrate metabolism	30	GO:0046365	monosaccharide catabolic process
Carbohydrate metabolism	30	GO:1901657	glycosyl compound metabolic process
Carbohydrate metabolism	30	GO:1901136	carbohydrate derivative catabolic process
Carbohydrate metabolism	30	GO:0009311	oligosaccharide metabolic process
Carbohydrate metabolism	30	GO:0006040	amino sugar metabolic process
Carbohydrate metabolism	30	GO:0006022	aminoglycan metabolic process
Carbohydrate metabolism	30	GO:0006026	aminoglycan catabolic process
Carbohydrate metabolism	30	GO:1901659	glycosyl compound biosynthetic process

### Sheet: Similarity within group
	Mean similarity
Group1	0.391818			Average pairwise similarity (by Lin) within each group
Group2	0.387524
Group3	0.591533			Background similarity =0.114 (mean pairwise similarity of 393 GO terms here)
Group4	0.441981
Group5	0.2354
Group6	0.7469
Group7	0.6108
Group8	0.566667
Group9	0.190655
Group10	0.323966
Group11	0.761
Group12	0.715667
Group13	0.8036
Group14	0.301568
Group15	0.265099
Group16	0.275697
Group17	0.314205
Group18	0.22931
Group19	0.36102
Group20	0.453022
Group21	0.423095
Group22	0.321333
Group23	0.535737
Group24	0.567473
Group25	0.530476
Group26	0.363286
Group27	0.492749
Group28	0.616607
Group29	0.283574
Group30	0.437182
