## Supplementary tables for "Gene clustering drives the transcriptional coherence of disparate biological processes in eukaryotes": TabS5_genelist_snai1.xlsx

### Sheet: Sheet1
SNAI1-associate	CEBPB-assocaited	ADNP-associated
ACVR1	AKT1	ADNP
AKR1C3	ANXA1	AMIGO1
AKT1	ATP6AP1	ANAPC2
AXIN2	BAX	APOE
BCL2	BCL2	APP
BCL2L12	BMP2	BCL2
BID	BMP4	BDNF
BMP2	CASP3	BHLHB9
BMP4	CCL3	BMPR2
BMP5	CEACAM1	BRAF
BMP6	CEBPA	CDH4
BMP7	CEBPB	CDK5
BMPR1A	CREB1	CDKL5
BMPR2	CSF1	CRABP2
BRCA1	CTNNB1	CUX2
CD44	CTNNBIP1	CXCL12
CD74	EGFR	CYFIP1
CLASP1	FOXJ1	DISC1
CLASP2	FOXP3	DRD1
CRB2	FSHB	DRD2
CTNNB1	FSHR	DSCAM
CYP27B1	GATA3	DVL1
DKK1	GLI3	EFNA5
ELL3	GNAS	EPHA7
EOMES	GNRH1	FN1
EPB41L5	HAVCR2	GOLGA4
EPHA2	HGF	GRIN1
EYA1	HIF1A	GSK3B
FGFR1	ID2	ILK
FGFR2	IFNG	ISLR2
FOXC1	IL10	IST1
FOXC2	IL12B	L1CAM
GFI1	IL23A	LIMK1
GRHL2	IL23R	LPAR3
HAND1	IL4	MACF1
HIF1A	IL6	MAP1B
HMGA2	INHA	MAPT
IFNG	INHBA	MECP2
IL1B	INPP5D	MEF2C
ING2	JUN	MEGF8
INHBA	LEP	MTOR
INSIG1	LGALS9	NDEL1
INSIG2	LILRB1	NLGN3
KDM1A	LILRB2	NRG1
LEF1	LTF	NRP1
LEP	LYN	NTN1
MESP1	MAPK14	NTRK1
MIF	MED1	NTRK2
MSX1	MEF2C	NTRK3
MSX2	MSX2	PAFAH1B1
MUC1	MTOR	PAK1
NFKB1	NDFIP1	PARK2
NODAL	NF1	PIN1
NOG	NOTCH1	PSEN1
NOTCH1	PPARG	PTEN
NR1H4	SFRP1	PTK2B
OVOL2	SFRP2	RAB11A
PGAP2	SHH	RND2
PHLDB2	SIRT1	RUFY3
POFUT2	SPN	SEMA4D
PRKAA1	TGFB1	SEMA5A
PTTG1IP	TLR3	SEMA7A
RBPJ	TLR4	SHANK3
SFRP1	TMEM64	SRF
SFRP2	TNF	SYT4
SHH	TNFSF4	TNFRSF12A
SIRT1	TRAF6	TRPC5
SMAD2	WNT10B	TRPV2
SMAD3	WNT4	TWF2
SMAD4	WNT5A	UCN
SNAI1	WNT7B	VEGFA
SNAI2	XBP1	WNT3
SOD1		WNT3A
SOX9		WNT5A
SRF		ZFYVE27
TAF9
TAF9B
TGFB1
TGFB2
TGFBR1
TGFBR2
TNF
TP63
TRIAP1
TWIST1
VDR
WNT11
WNT3A
WNT4
WNT5A
ZNF385A
